# The spruce bark beetle *Ips typographus* transmits mutualistic fungi in mandibular mycetangia

**DOI:** 10.64898/2026.02.24.707679

**Authors:** Maximilian Lehenberger, Veit Grabe, Dineshkumar Kandasamy, Niklas Gentsch, Christoph Au, Ana Patricia Baños Quintana, Martin Schebeck, Martin Kaltenpoth, Jonathan Gershenzon

**Affiliations:** Department of Biochemistry, Max Planck Institute for Chemical Ecology, Jena, Germany; Microscopic Imaging Service Group, Max Planck Institute for Chemical Ecology, Jena, Germany; Department of Biology, Lund University, Lund, Sweden; Department of Insect Symbiosis, Max Planck Institute for Chemical Ecology, Jena, Germany; BOKU University, Department of Ecosystem Management, Climate and Biodiversity, Institute of Forest Entomology, Forest Pathology and Forest Protection, Vienna, Austria

**Keywords:** Bark beetle, *Ips*, symbioses, mycetangia, mutualist, PAS, µCT, *Picea abies*, fungi

## Abstract

Insects associated with mutualistic microbes often possess structures specialized for microbial transport that ensure the maintenance of these symbioses. Called mycetangia, these structures have evolved in numerous bark beetle species facilitating fungal transport to new host trees. The Eurasian spruce bark beetle *Ips typographus* is associated with several filamentous ascomycetes that may provide beetles with nutrition or help overcome tree defenses. *I. typographus* has been believed to vector its fungal symbionts mostly on the exoskeleton, but exact mechanisms of fungal transmission are unknown. Here, we report the discovery of a mandibular mycetangium in *I. typographus* that enables the transmission of symbiotic fungi. Extensive fungal isolation from *I. typographus* heads suggested the presence of a mycetangium while micro-computed tomography and histological analyses revealed a mycetangium close to the mandibles. Strikingly, we identified these fungus-carrying structures in both sexes of *I. typographus* and in the congeneric species *I. acuminatus*, and *I. duplicatus*, although mandibular mycetangia have been thought to be rare in *Ips* bark beetles. Moreover, mycetangia in male beetles in general were hardly reported in bark beetles before. The occurrence of mycetangia in *Ips* species highlights the important role mutualistic fungi play in the natural history of these bark beetles.
