## Supplementary material for "The spruce bark beetle *Ips typographus* transmits mutualistic fungi in mandibular mycetangia": Suppl. Table S1

### Sheet: Tabelle1
	Suppl. Table S1: Overview of isolated fungal species of adult I. typographus including the absolute number of individual fungal isolations per sex and source of isolation as well as the respective relative percentage.
	Fungus	Female surface (absol. number)	Female surface (%)	Male surface (absol. number)	Male surface (%)		Fungus	Female head (absol. number)	Female head (%)	Male head (absol. number)	Male head (%)
	Ophiostoma bicolor	3	16.6667	2	16.6667		Ophiostoma bicolor	5	27.7778	5	41.6667
	Ophiostoma sp.	0	0	1	8.33333		Coniothyrium carteri	1	5.55556	0	0
	Ophiostoma clavatum	2	11.1111	1	8.33333		Ophiostoma sp.	2	11.1111	1	8.33333
	Grosmannia penicillata	2	11.1111	1	8.33333		Ophiostoma clavatum	2	11.1111	3	25
	Thysanophora penicillioides	3	16.6667	1	8.33333		Grosmannia penicillata	13	72.2222	4	33.3333
	Beauveria bassiana	1	5.55556	0	0		Beauveria bassiana	1	5.55556	0	0
	Akanthomyces muscarius	1	5.55556	0	0		Ceratocystis polonica	1	5.55556	1	8.33333
	Ceratocystis polonica	2	11.1111	1	8.33333		Sydowia polyspora	2	11.1111	0	0
	Sydowia polyspora	1	5.55556	0	0		Grosmannia taigensis	1	5.55556	1	8.33333
	Grosmannia taigensis	2	11.1111	1	8.33333		Ceratocystiopsis minuta	8	44.4444	8	66.6667
	Ceratocystiopsis minuta	4	22.2222	3	25		Ophiostoma brunneolum	12	66.6667	7	58.3333
	Ophiostoma brunneolum	5	27.7778	7	58.3333		Orbilia auricolor	1	5.55556	0	0
	Aureobasidium pullulans	4	22.2222	8	66.6667		Aureobasidium pullulans	5	27.7778	4	33.3333
	Lophium sp.	1	5.55556	0	0		Graphium fimbriasporum	1	5.55556	0	0
	Ceratocystiopsis neglecta	1	5.55556	0	0		Graphium pseudormiticum	1	5.55556	0	0
	Fusarium tricinctum	1	5.55556	0	0		Septonema sp.	0	0	1	8.33333
	Graphium fimbriasporum	3	16.6667	2	16.6667		Ophiostoma aggregatum	1	5.55556	0	0
	Septonema sp.	0	0	2	16.6667		Corinectria sp.	1	5.55556	0	0
	Corinectria sp.	1	5.55556	0	0		Leptographium sp.	1	5.55556	0	0
	Ophiostoma fuscum	0	0	2	16.6667		Botrytis cinerea	1	5.55556	0	0
	Leptographium sp.	0	0	2	16.6667		Endoconidiophora coerulescens	1	5.55556	0	0
	Endoconidiophora coerulescens	1	5.55556	1	8.33333
	Biscogniauxia nummularia	0	0	1	8.33333
																			0
