## Supplementary material for "The spruce bark beetle *Ips typographus* transmits mutualistic fungi in mandibular mycetangia": Suppl. Table S2

### Sheet: Fisher Results
	Suppl. Table S2: P values of the statistical analysis of fungal isolations using Fisher´s exact test with Bonferroni correction.
	Species	Female_p	Male_p	Female_p_Bonferroni	Male_p_Bonferroni
	Ophiostoma bicolor	0.690565	0.370709	1	1
	Grosmannia penicillata	0.000490957	0.31677	0.00245478	1
	Ceratocystiopsis minuta	0.288988	0.0995327	1	0.497664
	Ophiostoma brunneolum	0.0437102	1	0.218551	1
	Aureobasidium pullulans	1	0.220347	1	1
